# *Tyr* is Responsible for the *Cctq1a* QTL and Links Developmental Environment to Central Corneal Thickness Determination

**DOI:** 10.1101/2021.09.22.461410

**Authors:** Kacie J. Meyer, Demelza R. Larson, S. Scott Whitmore, Carly J. van der Heide, Adam Hedberg-Buenz, Laura M. Dutca, Swanand Koli, Nicholas Pomernackas, Hannah E. Mercer, Maurisa N. Mansaray, William J. Paradee, Kai Wang, K. Saidas Nair, Todd E. Scheetz, Michael G. Anderson

**Affiliations:** Department of Molecular Physiology and Biophysics, University of Iowa, Iowa City, Iowa; Department of Ophthalmology and Visual Sciences, University of Iowa, Iowa City, Iowa; Center for the Prevention and Treatment of Visual Loss, Iowa City VA Health Care System, Iowa City, Iowa; Department of Ophthalmology, University of California, San Francisco, California; Genome Editing Core Facility, University of Iowa, Iowa City, Iowa; Department of Biostatistics, University of Iowa, Iowa City, Iowa; Department of Anatomy, University of California, San Francisco, California

## Abstract

Central corneal thickness is a quantitative trait with important associations to human health. In a phenotype-driven approach studying corneal thickness of congenic derivatives of C57BLKS/J and SJL/J mice, the critical region for a quantitative trait locus influencing corneal thickness, *Cctq1a*, was delimited to a 10-gene interval. Exome sequencing, RNAseq, and studying independent mutations eliminated multiple candidate genes and confirmed one. Though the causative gene, *Tyr*, has no obvious direct function in the transparent cornea, studies with multiple alleles on matched genetic backgrounds, both in isolation and genetic complementation crosses, confirmed allelism of *Tyr-Cctq1a*; albino mice lacking *Tyr* function had thin corneas. Albino mice also had increased axial length. Because albinism exposes eyes to increased light, the effect of dark-rearing was tested and found to rescue central corneal thickness. In sum, the results point to an epiphenomenon; developmental light exposure interacts with genotype as an important determinate of adult corneal thickness.
