## Supplementary material for "*Tyr* is Responsible for the *Cctq1a* QTL and Links Developmental Environment to Central Corneal Thickness Determination": Table 1 Source Data

### Sheet: Sheet1
	cM	42.27	43.83	45.68	46.06	48.36	48.39	48.41	49.01	49.07	49.65	50.44	51.2	53.57	55.69	63.78	70.29	74.34	76.29	81.18
	mm10	73.9	75.9	80.9	82	84.6		85.3	87.5	88	89.4	90.1	91.6	97.9	104.4	119.1	128.5	131.6	132.2	135.2
	build37	81	83.1	88	89.15	91.78	92	92.5	95	95.15	96.5	97.2	98.7	105	112	126	135	138.7	139.4	142.4	Total CCT
Mouse	Sex	D7Mit318	rs13479346	rs13479362	D7Mit347	D7Mit62	rs13479379	rs6271685	D7Mit31	rs3672782	rs13479393	rs13479395	D7Mit301	D7Mit321	D7Mit220	D7Mit238	D7Mit105	rs13479535	rs13479536	rs13479545	avg (µm)
10803	M	KS							KS		KS			KS	KS	KS	KS	KS	KS	KS	94.75
10805	F	KS							KS		KS			KS	KS	KS	KS	KS	KS	KS	98.3333
11081	F	KS							KS		KS			KS	KS	KS	KS	KS	KS	KS	96.25
11366	F	KS							KS		KS			KS	KS	KS	KS	KS	KS	KS	89.5
11546	M	KS							KS		KS			KS		SJL	Het	Het	Het	Het	89.25
11547	M	KS							KS		KS			KS	KS	KS	Het	Het	Het	Het	94.5
11548	M	Het							SJL		SJL			SJL	SJL	SJL	Het	Het	Het	Het	76
11549	M	SJL							SJL		SJL			SJL	SJL	SJL	Het	Het	Het	Het	82.75
11550	F	Het							Het		Het			Het	Het	Het	KS	KS	blank	KS	94.75
11551	F	SJL							SJL		SJL			SJL	SJL	SJL	KS	KS	KS	KS	88.25
11862	F	KS							KS		KS			KS	KS	KS	KS	KS	KS	KS	97
11863	F	SJL							SJL		SJL			SJL	SJL	SJL	Het	Het	Het	Het	90
11987	F	Het							Het		Het			Het	Het	Het	Het	KS	KS	KS	98
11988	F	Het							Het		Het			Het	Het	Het	Het	Het	Het	Het	91.5
12138	M	Het							Het		Het			Het	Het	Het	KS	KS	KS	KS	99.5
12139	M	KS							KS		KS			KS	KS	KS	KS	KS	KS	KS	94
12140	F	Het					Het		Het		Het			Het	SJL	SJL	KS	KS	KS	KS	97.5
12141	F	KS							KS		KS			KS	KS	KS	KS	KS	KS	KS	94.5
12142	F	SJL							SJL		SJL			SJL	SJL	SJL	KS	KS	KS	KS	91.5
12143	F	SJL							SJL		SJL			SJL	SJL	SJL	KS	KS	KS	KS	89
12411	M	KS							KS		KS			KS	KS	KS	KS	KS	KS	KS	95
12412	M	KS							KS		KS			KS	KS	KS	KS	KS	KS	KS	95
12413	M	Het							Het		Het			Het	Het	Het	KS	KS	KS	KS	97.5
12414	M	Het							Het		Het			Het	Het	Het	KS	KS	KS	KS	97
12415	M	KS							Het		Het			Het	Het	Het	Het	Het	Het	Het	97
12416	M	SJL							SJL		SJL			SJL	SJL	SJL	Het	Het	Het	Het	89
12478	M	Het							Het		Het			Het	Het	Het	Het	Het	Het	Het	99.5
12479	M	Het							Het		Het			Het	Het	Het	SJL	SJL	SJL	SJL	100.5
12480	F	Het							Het		Het			Het	Het	Het	Het	Het	Het	Het	99
12482	F	Het					Het		Het		Het		SJL	SJL	SJL	SJL	SJL	SJL	SJL	SJL	99
12481	F	Het							Het		Het			Het	Het	Het	Het	Het	Het	Het	99
12483	F	Het					KS				KS			KS	KS	KS	KS	KS	KS	KS	98
12484	F	SJL							SJL		SJL			SJL	SJL	SJL	Het	Het	Het	KS	92
12602	M						Het		Het		Het			Het	Het	Het	Het	Het	Het	Het	97.5
12603	M						KS		KS		KS			KS	KS	KS	KS	KS	KS	KS	93.5
12604	F						Het		Het		Het			Het	Het	Het	Het	Het	Het	Het	91.5
12605	F						Het		Het		Het			Het	Het	Het	Het	Het	Het	Het	91.5
12621	M	KS					KS		KS		KS			KS	KS	KS	KS	KS	KS	KS	95
12623	M	KS					KS		KS		KS			KS	KS	KS	KS	KS	KS	KS	92
12624	M	SJL					SJL		SJL		SJL			SJL	SJL	SJL	KS	KS	KS	KS	87
12625	M	SJL					SJL		SJL		SJL			SJL	SJL	SJL	KS	KS	KS	KS	80.5
12627	F	SJL					SJL		SJL		SJL			SJL	SJL	SJL	KS	KS	KS	KS	92.5
12723	M	SJL					SJL		SJL		SJL			SJL	SJL	SJL	Het	Het	Het	Het	86.5
12760	M						Het		Het		Het			Het?	Het	SJL	SJL	SJL	SJL	SJL	98
12762	M	Het					Het		Het		Het		Het	SJL	SJL	SJL	SJL	SJL	SJL	SJL	97
12763	M						Het		Het		Het			Het	Het	Het	Het	Het	Het	Het	92
12765	F						Het		Het		Het			Het	Het	Het	Het	Het	Het	Het	100.5
12766	F						Het		Het		Het			Het	Het	Het	KS	KS	KS	KS	97
12799	M						Het		Het		Het			Het	Het	Het	SJL	SJL	SJL	SJL	95.5
12802	M						KS		KS		KS			KS	KS	Het	Het	Het	Het	Het	93.5
12804	F						Het		Het		Het			Het	Het	Het	Het	Het	Het	Het	99.5
12805	F						SJL		SJL		SJL			SJL	SJL	Het	Het	Het	Het	Het	88.5
12846	M	Het					Het		Het		Het			Het	Het	Het	KS	KS	KS	KS	95.5
12900	M	SJL					SJL		SJL		SJL			SJL	SJL	Het	KS	KS	KS	KS	93
12920	M	Het					Het		Het		Het			Het	Het	Het	Het	Het	Het	Het	96.5
12921	M	Het					Het		Het		Het			Het	Het	Het	Het	Het	Het	Het	96
12926	F	Het					Het		Het		Het			Het	Het	SJL	SJL	SJL	SJL	SJL	94.5
12932	F	SJL					SJL		SJL		SJL			SJL	SJL	SJL	SJL	SJL	SJL	SJL	83
13069	M	Het					Het		Het		Het			Het	Het	Het	KS	KS	KS	KS	94
13070	M	Het	Het	Het	Het	Het	Het		Het		Het			Het	Het	Het	KS	KS	KS	KS	88.5
13071	F	Het					Het		Het		Het			Het	Het	Het	KS	KS	KS	KS	96
13072	F	SJL	SJL	SJL	SJL	SJL	SJL		SJL	SJL	SJL		SJL	SJL	SJL	SJL	KS	KS	KS	KS	82
12764F-R	F	SJL	SJL	SJL	SJL	SJL	SJL		SJL	SJL	SJL		SJL	SJL	SJL	SJL	SJL	SJL	SJL	SJL	87.5
12764F-L	F	SJL	SJL	SJL	SJL	SJL	SJL		SJL	SJL	SJL		SJL	SJL	SJL	SJL	SJL	SJL	SJL	SJL	90.5
13208	F	Het	Het	Het	Het	Het	Het		Het	Het	Het		Het	Het	SJL	SJL	SJL	SJL	SJL	SJL	92.5
13211	F	SJL	SJL	SJL	SJL	SJL	SJL		SJL	SJL	SJL		SJL	SJL	SJL	SJL	SJL	SJL	SJL	SJL	94.5
13213	M	SJL	SJL	SJL	SJL	SJL	SJL		SJL	SJL	SJL		SJL	SJL	SJL	SJL	Het	Het	Het	Het	88.5
13216	F	SJL	SJL	SJL	SJL	SJL	SJL		SJL	SJL	SJL		SJL	SJL	SJL	SJL	SJL	SJL	SJL	SJL	92
13239	M	KS	KS	KS	KS	KS	KS		KS	KS	KS		KS	KS	KS	KS	Het	Het	Het	Het	92
13240	M	KS	KS	KS	KS	KS	KS		KS	KS	KS		KS	KS	KS	KS	SJL	SJL	SJL	SJL	91.5
13241	M	KS	KS	KS	KS	KS	KS		KS	KS	KS			KS	KS	KS	Het	Het	Het	Het	97
13242	M	KS	KS	KS	KS	KS	KS		KS	KS	KS			KS	KS	KS	Het	Het	Het	Het	98
13243	M	KS	KS	KS	KS	KS	KS		KS	KS	KS			KS	KS	KS	Het	Het	Het	Het	94.5
13310	M	SJL	SJL	SJL	SJL	SJL	SJL		SJL	SJL	SJL			SJL	SJL	SJL	SJL	SJL	SJL	SJL	88
13312	M	SJL	SJL	SJL	SJL	SJL	SJL		SJL	SJL	SJL			SJL	SJL	SJL	Het	Het	Het	Het	90.5
13313	F	SJL	SJL	SJL	SJL	SJL	SJL		SJL	SJL	SJL			SJL	SJL	SJL	Het	Het	Het	Het	87.5
13314	F	SJL	SJL	SJL	SJL	SJL	SJL		SJL	SJL	SJL			SJL	SJL	SJL	Het	Het	Het	Het	88
13315	F	SJL	SJL	SJL	SJL	SJL	SJL		SJL	SJL	SJL			SJL	SJL	SJL	KS	KS	KS	KS	88.5
13316	F	SJL	SJL	SJL	SJL	SJL	SJL		SJL	SJL	SJL			SJL	SJL	SJL	SJL	SJL	SJL	SJL	90.5
12764F-LR	M	SJL	SJL	SJL	SJL	SJL	SJL		SJL	SJL	SJL			SJL	SJL	SJL	SJL	SJL	SJL	SJL	94.5
13363	M	Het	Het	Het	Het	Het	Het		Het	Het	Het		Het	Het	Het		SJL	SJL	SJL	SJL	96
13364	M	Het	Het	Het	Het	Het	Het		Het	Het	Het		Het	Het	Het		SJL	SJL	SJL	SJL	99.5
13357	F	Het	Het	Het	Het	Het	Het		Het	Het	Het		Het	Het	Het		SJL	SJL	SJL	SJL	97.5
13359	F	Het	Het	Het	Het	Het	Het		Het	Het	Het		Het	Het	Het		SJL	SJL	SJL	SJL	98
13360	F	Het			SJL	SJL	SJL		SJL	SJL	SJL		SJL	SJL	SJL	SJL	SJL	SJL	SJL	SJL	88
13405	F	SJL	SJL	SJL	SJL	SJL	SJL		SJL	SJL	SJL		SJL					Het		Het	83.5
13450	F	SJL	SJL	SJL	SJL	SJL	SJL		SJL	SJL	SJL			SJL	SJL	SJL		KS	KS	KS	89
13451	F	SJL	SJL	SJL	SJL	SJL	SJL		SJL	SJL	SJL			SJL	SJL	SJL		Het	Het	Het	85
13452	F	SJL	SJL	SJL	SJL	SJL	SJL		SJL	SJL	SJL			SJL	SJL	SJL		KS	KS	KS	88
13511	M	Het	Het	Het	Het	Het	Het		Het	Het	Het			Het	Het	Het		SJL	SJL	SJL	94
13512	M	Het	Het	Het	Het	Het	Het		Het	Het	Het			Het	Het	Het		SJL	SJL	SJL	98.5
13515	M	SJL					SJL		SJL	SJL	SJL			SJL	SJL	SJL		SJL	SJL	SJL	89.5
13518	M	Het	Het	Het	Het	Het	Het	Het	Het	Het	Het		Het			KS		KS	KS	KS	92.5
13521	F	SJL	SJL	SJL	SJL	SJL	SJL	SJL	SJL	SJL	SJL		SJL			Het		KS	KS	KS	91
13523	F	SJL	SJL	SJL	SJL	SJL	SJL	SJL	SJL	SJL	SJL		SJL			Het		KS	KS	KS	85.5
13525	F	Het	Het	Het	Het	Het	Het	Het	Het	Het	Het		Het	Het	Het	Het	KS	KS	KS	KS	93.5
13534	M	KS	KS	KS	KS	KS	KS	KS	KS	KS	KS		KS	KS	KS	KS		SJL	SJL	SJL	92.5
13571	F	SJL	SJL	SJL	SJL	SJL	SJL	SJL	SJL	SJL	SJL		SJL	SJL	SJL	SJL	SJL	SJL	SJL	SJL	85
13769	M	KS	KS	KS	KS	KS	KS	KS	KS	KS	KS		KS	KS	KS	KS	Het	Het	Het	Het	94.5
13770	M	KS	KS	KS	KS	KS	KS	KS	KS	KS	KS		KS	KS	KS	KS	Het	Het	Het	Het	92
13771	M	KS	KS	KS	KS	KS	KS	KS	KS	KS	KS		KS	KS	KS	KS	Het	Het	Het	KS	91
13772	M	KS	KS	KS	KS	KS	KS	KS	KS	KS	KS		KS	KS	KS	KS	Het	SJL	SJL	SJL	93
13773	M	KS	KS	KS	KS	KS	KS	KS	KS	KS	KS		KS	KS	KS	KS	SJL	SJL	SJL	SJL	94.5
13774	F	KS	KS	KS	KS	KS	KS	KS	KS	KS	KS		KS	KS	KS	KS	SJL	SJL	SJL	SJL	93
13942	M	KS	KS	KS	KS	KS	KS	KS	KS	KS	KS		KS	KS	KS	KS	Het	Het	Het		94
13943	M	KS	KS	KS	KS	KS	KS	KS	KS	KS	KS		KS	KS	KS	KS	SJL	SJL	SJL		89
13956	M	SJL	SJL	SJL	SJL	SJL	SJL	SJL	SJL	SJL	SJL		SJL	SJL	SJL	SJL	SJL	SJL	SJL	SJL	86
13958	F	SJL	SJL	SJL	SJL	SJL	SJL	SJL	SJL	SJL	SJL		SJL	SJL	SJL	SJL	SJL	SJL	SJL	SJL	85
14005	M	KS	KS	KS	KS	KS	KS	KS	KS	KS	KS	KS	KS	KS	KS	KS	Het	Het	Het	Het	91.5
14006	M	KS	KS	KS	KS	KS	KS	KS	KS	KS	KS	KS	KS	KS	KS	KS	SJL	SJL	SJL	SJL	90
14007	M	KS	KS	KS	KS	KS	KS	KS	KS	KS	KS	KS	KS	KS	KS	KS	SJL	SJL	SJL	SJL	87.5
14008	F	KS	KS	KS	KS	KS	KS	KS	KS	KS	KS	KS	KS	KS	KS	KS	Het	Het	Het	Het	91
14136	M	KS	KS	KS	KS	KS	KS	KS	KS	KS	KS	KS	KS	KS	KS	KS	SJL	SJL	SJL	SJL	91
14247	M	KS	KS	KS	KS	KS	KS	KS	KS	KS	KS	KS	KS	KS	KS	KS	SJL	SJL	SJL	SJL	93
14582	M	KS	KS	KS	KS	KS	KS	KS	KS	KS	KS	KS	KS	KS	KS	KS	SJL			SJL	91.5
14943	F	KS	KS	KS	KS	KS	KS	KS	KS	KS	KS	KS	KS	KS	KS	KS	SJL			SJL	85
15002	M	KS	KS	KS	KS	KS	KS	KS	KS	KS	KS	KS	KS	KS	KS	KS	SJL			SJL	89
