## Supplementary material for "*Tyr* is Responsible for the *Cctq1a* QTL and Links Developmental Environment to Central Corneal Thickness Determination": Figure 2 -- Source Data

### Sheet: Sheet1
Critical region genotypes of recombinants
	mm9 Chr 7 Location (Mb)
	91.78	94	94.5	94.6	96.3	96.5	96.77	97.2	98.7
Mouse ID	D7Mit62	rs108403472	Cctq1a-STR5	D7Mit31	rs32438580	rs13479393	rs6247100	rs13479395	D7Mit301
11548	KS	KS	SJL	SJL	-	SJL	SJL	SJL	SJL
12482	KS	-	-	KS	-	KS	SJL	SJL	SJL
14309	SJL	-	-	SJL	-	SJL	SJL	KS	KS
10968	SJL	-	-	SJL	-	SJL	KS	KS	KS
16970	SJL	-	-	SJL	SJL	KS	KS	KS	KS
