## Supplementary material for "*Tyr* is Responsible for the *Cctq1a* QTL and Links Developmental Environment to Central Corneal Thickness Determination": Figure 3 -- Source Data 1

### Sheet: KS.SJL-Cctq1a N15F7
Genotype	Central Corneal Thickness (µm)	Epithelium (µm)	Stroma (µm)
KS/*	97	34	63.5
KS/*	97	32	64
KS/*	91	30	61.5
KS/*	89.5	31.5	58
KS/*	95	35	60
KS/*	94.5	32	62
KS/*	90	31.5	58
KS/*	98.5	33.5	65.5
KS/*	93	32	60.5
KS/*	98	31	67
SJL/SJL	88.5	31.5	56.5
SJL/SJL	86	33	53
SJL/SJL	87	31.5	54.5
SJL/SJL	84.5	32.5	53.5
SJL/SJL	83	30.5	53.5
SJL/SJL	85.5	32.5	53.5
SJL/SJL	85.5	30.5	54
SJL/SJL	85.5	30	55

### Sheet: B6;129.Fzd4<tm1Nat>
Genotype	Central Corneal Thickness (µm)	Epithelium (µm)	Stroma (µm)
WT	100.5	31.5	69
WT	109.5	35	74.5
WT	105	33.5	71.5
WT	102	30.5	71.5
WT	108.5	33	75
HET	98	31.5	66.5
HET	101.5	32.5	69
HET	98.5	33.5	65
HET	110.5	35.5	75
HET	101	31.5	69.5
HET	103.5	32.5	71
HET	108	33.5	74.5
HET	103.5	31.5	72
HET	112.5	34	78.5
tm1Nat	107.5	31	71.5
tm1Nat	103.5	33	70.5

### Sheet: F1 Cctq1a over Fzd4<tm1Nat>
Genotype	Central Corneal Thickness (µm)	Epithelium (µm)	Stroma (µm)
Cctq1a<SJL>/Fzd4<WT>	98	30	68
Cctq1a<SJL>/Fzd4<WT>	100	32.5	67.5
Cctq1a<SJL>/Fzd4<WT>	102.5	34.5	68.5
Cctq1a<SJL>/Fzd4<WT>	99.5	30.5	69
Cctq1a<SJL>/Fzd4<WT>	96.5	31.5	65
Cctq1a<SJL>/Fzd4<WT>	98.5	32	66.5
Cctq1a<SJL>/Fzd4<tm1Nat>	99	31.5	67.5
Cctq1a<SJL>/Fzd4<tm1Nat>	101	32.5	68.5
Cctq1a<SJL>/Fzd4<tm1Nat>	95.5	28	67.5
Cctq1a<SJL>/Fzd4<tm1Nat>	97.5	32.5	65

### Sheet: B6.Ctsc<tm1Ley>
Genotype	Central Corneal Thickness (µm)	Epithelium (µm)	Stroma (µm)
WT	99.5	34	65.5
WT	103	36	67
WT	103	34	69
WT	108.5	38.5	70
WT	105	34.5	70.5
WT	106	36	70
WT	109.5	36.5	73
WT	102	32.5	69.5
WT	99.5	34	65.5
WT	104.5	37	67.5
HET	101.5	34.5	67
HET	101.5	34	67.5
HET	105	36.5	68.5
HET	105	35	70
HET	109	35	74
HET	109	34.5	74.5
HET	108	37	71
HET	107	35.5	71.5
HET	110.5	35.5	75
HET	106	34.5	71.5
HET	104.5	35	69.5
HET	106.5	36	70.5
tm1Ley	98.5	34	64.5
tm1Ley	94.5	34.5	60
tm1Ley	89.5	32	57.5
tm1Ley	100.5	33	67.5
tm1Ley	98.5	34	64.5
tm1Ley	96	32.5	63.5
tm1Ley	94	32.5	61.5
tm1Ley	93	32	61
tm1Ley	96.5	34	62.5
tm1Ley	104.5	33.5	71

### Sheet: F1 Cctq1a over Ctsc<tm1Ley>
Genotype	Central Corneal Thickness (µm)	Epithelium (µm)	Stroma (µm)
Cctq1a<KS>/Ctsc<tm1Ley>	100.5	30.5	70
Cctq1a<KS>/Ctsc<tm1Ley>	101	31.5	69.5
Cctq1a<KS>/Ctsc<tm1Ley>	105	30.5	74.5
Cctq1a<KS>/Ctsc<tm1Ley>	105.5	35	70.5
Cctq1a<KS>/Ctsc<tm1Ley>	108	33	74
Cctq1a<KS>/Ctsc<tm1Ley>	104.5	32.5	72
Cctq1a<KS>/Ctsc<tm1Ley>	103	33	70
Cctq1a<KS>/Ctsc<tm1Ley>	102	34	68
Cctq1a<KS>/Ctsc<tm1Ley>	108.5	34.5	73.5
Cctq1a<KS>/Ctsc<tm1Ley>	110.5	29.5	81.5
Cctq1a<SJL>/Ctsc<tm1Ley>	93	33	60
Cctq1a<SJL>/Ctsc<tm1Ley>	92	30.5	61
Cctq1a<SJL>/Ctsc<tm1Ley>	91.5	31.5	60
Cctq1a<SJL>/Ctsc<tm1Ley>	94	30	64
Cctq1a<SJL>/Ctsc<tm1Ley>	92.5	29.5	63
Cctq1a<SJL>/Ctsc<tm1Ley>	93.5	31.5	62
Cctq1a<SJL>/Ctsc<tm1Ley>	95.5	27.5	67
Cctq1a<SJL>/Ctsc<tm1Ley>	93	31	64
Cctq1a<SJL>/Ctsc<tm1Ley>	94.5	29.5	65
Cctq1a<SJL>/Ctsc<tm1Ley>	88	32.5	55.5

### Sheet: B6-Ctsc<KO>
Genotype	Central Corneal Thickness (µm)	Epithelium (µm)	Stroma (µm)
WT	98	30	68
WT	103	32.5	70.5
WT	98	33	65
WT	100.5	33.5	67
WT	96	33	63
WT	92	30	62
WT	94	32	62
WT	98	33.5	64.5
WT	101.5	32	69.5
WT	100.5	32	68.5
WT	103.5	33.5	70
WT	99.5	32	67.5
WT	92	32	60
WT	96	33.5	62.5
WT	93.5	29	64.5
WT	97	33.5	63.5
WT	94	34	61
HET	101	33.5	67.5
HET	103	35	67
HET	102	33	69
HET	98	29	69
HET	99.5	32	67.5
HET	103.5	32	71.5
HET	96	32	64
HET	95	32.5	62.5
HET	101	33.5	67.5
KO	102	34	68
KO	104.5	36.5	68
KO	100	34	67
KO	97	31	66
KO	99.5	31.5	67.5
KO	99.5	30	69.5
KO	96	33.5	62.5
KO	99	32.5	66
KO	94	33	61

### Sheet: F1 Cctq1a over Ctsc<tm1Mga>
Genotype	Central Corneal Thickness (µm)	Epithelium (µm)	Stroma (µm)
Cctq1a<SJL>/Ctsc<WT>	100	31	69
Cctq1a<SJL>/Ctsc<WT>	96.5	30	66.5
Cctq1a<SJL>/Ctsc<WT>	99	31	68
Cctq1a<SJL>/Ctsc<WT>	97.5	28.5	69
Cctq1a<SJL>/Ctsc<WT>	98.5	31	67.5
Cctq1a<SJL>/Ctsc<WT>	97.5	27.5	70
Cctq1a<SJL>/Ctsc<WT>	95.5	33	62.5
Cctq1a<SJL>/Ctsc<WT>	96	31	65
Cctq1a<SJL>/Ctsc<WT>	100	32	68
Cctq1a<SJL>/Ctsc<WT>	100	31	69
Cctq1a<SJL>/Ctsc<WT>	101	31.5	69.5
Cctq1a<SJL>/Ctsc<WT>	97.5	32	65.5
Cctq1a<SJL>/Ctsc<tm1Mga>	100.5	32.5	68
Cctq1a<SJL>/Ctsc<tm1Mga>	99.5	31	68.5
Cctq1a<SJL>/Ctsc<tm1Mga>	94.5	31	63.5
Cctq1a<SJL>/Ctsc<tm1Mga>	96	31.5	64.5
Cctq1a<SJL>/Ctsc<tm1Mga>	97	31.5	65.5
Cctq1a<SJL>/Ctsc<tm1Mga>	100	33.5	66.5
Cctq1a<SJL>/Ctsc<tm1Mga>	99	30.5	68.5
Cctq1a<SJL>/Ctsc<tm1Mga>	103	33	70

### Sheet: C57BL6J and B6.Tyr<c-2J>
Genotype	Central Corneal Thickness (µm)	Epithelium (µm)	Stroma (µm)
C57BL/6J	97.5	32	65.5
C57BL/6J	100	32.5	67.5
C57BL/6J	103	36	69
C57BL/6J	100	32	68.5
C57BL/6J	103.5	34.5	68.5
C57BL/6J	101	34	67.5
C57BL/6J	103	33.5	68
C57BL/6J	102	35.5	67.5
C57BL/6J	103	32.5	70.5
C57BL/6J	99.5	32.5	66.5
B6.Tyr<c-2J>	95	35	60.5
B6.Tyr<c-2J>	94	31.5	62
B6.Tyr<c-2J>	94	32.5	61
B6.Tyr<c-2J>	95.5	31	65
B6.Tyr<c-2J>	93.5	32.5	61
B6.Tyr<c-2J>	94.5	35	60
B6.Tyr<c-2J>	99.5	35	64
B6.Tyr<c-2J>	95.5	32.5	63
B6.Tyr<c-2J>	95.5	35	60.5
B6.Tyr<c-2J>	95.5	32	63

### Sheet: F1 Cctq1a over Tyr<c-2J>
Genotype	Central Corneal Thickness (µm)	Epithelium (µm)	Stroma (µm)
Cctq1a<KS>/Tyr<c-2J>	99.5	34	65.5
Cctq1a<KS>/Tyr<c-2J>	97.5	33	64.5
Cctq1a<KS>/Tyr<c-2J>	100	33	67
Cctq1a<KS>/Tyr<c-2J>	99.5	32.5	67
Cctq1a<KS>/Tyr<c-2J>	101	31	70
Cctq1a<KS>/Tyr<c-2J>	98.5	30.5	68
Cctq1a<KS>/Tyr<c-2J>	100	30.5	69.5
Cctq1a<KS>/Tyr<c-2J>	100	31	69
Cctq1a<SJL>/Tyr<c-2J>	89	31.5	57.5
Cctq1a<SJL>/Tyr<c-2J>	84	31	53
Cctq1a<SJL>/Tyr<c-2J>	90.5	30.5	60
Cctq1a<SJL>/Tyr<c-2J>	83	32	51
Cctq1a<SJL>/Tyr<c-2J>	86.5	32	54.5
Cctq1a<SJL>/Tyr<c-2J>	93.5	31	62.5
Cctq1a<SJL>/Tyr<c-2J>	90	29	61
Cctq1a<SJL>/Tyr<c-2J>	91.5	31.5	60
