## Supplementary material for "*Tyr* is Responsible for the *Cctq1a* QTL and Links Developmental Environment to Central Corneal Thickness Determination": Figure 3 -- Source Data 3

### Sheet: Sheet1
Supplementary Data 5
Meyer & Larson, et al
Tyr is Responsible for the Cctq1a QTL and Links Developmental Environment to Central Corneal Thickness Determination
Strain	Coat Color	Temperature	Light Cycle	Water	Location	n	CCT (μm)	SD (μm)	p-value	t-value (Students's t-test) or f-value (ANOVA)	Degrees of Freedom	95% Confidence Interval of diff.	Effect Size (r2)
N15F7 KS.SJL-Cctq1SJL/SJL	Albino (Tyrc/c)	RT	12h Light: 12h Dark	Standard	Fig 3	8	85.7	1.6	***t-Test: p = 5.1x10-6; Δ 8.7 μm	6.697	16	5.92 to 11.4	0.737
N15F7 KS.SJL-Cctq1KS/*	Black (TyrWT/WT)	RT	12h Light: 12h Dark	Standard		10	94.4	3.3
B6;129-Fzd4WT/WT	Black (TyrWT/WT)	RT	12h Light: 12h Dark	Standard		5	105.1	3.9	NSOne-way ANOVA: p = 0.8917	0.1157	15	WT vs. HET -5.872 to 7.849	N/A
B6;129-Fzd4WT/tm1Nat	Black (TyrWT/WT)	RT	12h Light: 12h Dark	Standard	Fig 3	9	104.1	5.2				WT vs. tm1Nat -10.69 to 9.891
B6;129-Fzd4tm1Nat/tm1Nat	Chocolate (TyrWT/WT)	RT	12h Light: 12h Dark	Standard		2	105.5	2.8				HET vs. tm1Nat -11.0 to 8.226
(B6;129-Fzd4WT/tm1Nat x KS.Cg-Cctq1SJL/SJL)F1: Fzd4WT/WT; Cctq1SJL/*	Black (TyrWT/WT)	RT	12h Light: 12h Dark	Standard	Fig 3	6	99.2	2	NSt-Test: p = 0.528	0.6596	8	-4.121 to 2.288	N/A
(B6;129-Fzd4WT/tm1Nat x KS.Cg-Cctq1SJL/SJL)F1: Fzd4WT/tm1Nat; Cctq1SJL/*	"Light Chocolate" (TyrWT/c)	RT	12h Light: 12h Dark	Standard		4	98.3	2.3
B6.Cg-CtscWT/WT	Black (TyrWT/WT)	RT	12h Light: 12h Dark	Standard		10	104.1	3.4	One-way ANOVA with Tukey test: NSWT vs. HET, p = 0.357; Δ 2.0 μm **WT vs. MUT, p = 1.2 x 10-4; Δ 7.5 μm **MUT vs. HET, p = 1.4 x 10-6; Δ 9.5 μm	22.19	31	WT vs. HET -5.825 to 0.9881	0.6048
B6.Cg-CtscWT/tm1Ley	Black (TyrWT/c)	RT	12h Light: 12h Dark	Standard	Fig 3	12	106.1	2.8				WT vs. KO -4.991 to 1.821
B6.Cg-Ctsctm1Ley/tm1Ley	Albino (Tyrc/c)	RT	12h Light: 12h Dark	Standard		10	96.6	4.2				HET vs. KO -3.062 to 4.729
(KS.Cg-Cctq1KS/SJL x B6.Cg-Ctsctm1Ley/tm1Ley)F1: CtscWT/tm1Ley; Cctq1SJL/*	Albino (Tyrc/c)	RT	12h Light: 12h Dark	Standard	Fig 3	10	92.8	2	***t-Test: p = 5.1x10-9; Δ 12.4 μm	9.749	18	9.492 to 14.71	0.8408
(KS.Cg-Cctq1KS/SJL x B6.Cg-Ctsctm1Ley/tm1Ley)F1: CtscWT/tm1Ley; Cctq1KS/*	Black (TyrWT/c)	RT	12h Light: 12h Dark	Standard		11	105.2	3.4
B6-CtscWT/WT	Black (TyrWT/WT)	RT	12h Light: 12h Dark	Standard		9	97.5	3.6	NSOne-way ANOVA: p = 0.201	1.687	34	WT vs. HET -5.872 to 7.849	N/A
B6-CtscWT/KO	Black (TyrWT/WT)	RT	12h Light: 12h Dark	Standard	Fig 3	17	99.9	3				WT vs. tm1Nat -10.69 to 9.891
B6-CtscKO/KO	Black (TyrWT/WT)	RT	12h Light: 12h Dark	Standard		9	99.1	3.1				HET vs. tm1Nat -11.0 to 8.226
(KS.Cg-Cctq1SJL/SJL x B6.Cg-CtscWT/tm1Mga)F1: CtscWT/WT; Cctq1SJL/*	Black (TyrWT/c)	RT	12h Light: 12h Dark	Standard	Fig 3	12	98.3	1.8	NSt-Test: p = 0.696	0.4367	18	-1.667 to 2.542	N/A
(KS.Cg-Cctq1SJL/SJL x B6.Cg-CtscWT/tm1Mga)F1: CtscWT/tm1Mga; Cctq1SJL/*	Black (TyrWT/c)	RT	12h Light: 12h Dark	Standard		8	98.7	2.7
C57BL/6J	Black (TyrWT/WT)	RT	12h Light: 12h Dark	Standard	Fig 3	10	102.2	1.1	***t-Test: p = 6.0x10-8; Δ 6.8 μm	7.333	18	4.281 to 7.719	0.7492
B6.Cg-Tyrc-2J/c-2J	Albino (Tyrc-2J/c-2J)	RT	12h Light: 12h Dark	Standard		10	95.4	2
(KS.Cg-Cctq1KS/SJL x B6-Tyrc-2J/c-2J)F1: TyrWT/c-2J; Cctq1SJL/*	Albino (Tyrc/c-2J)	RT	12h Light: 12h Dark	Standard	Fig 3	8	88.5	3.7	***t-Test: p = 1.2x10-6; Δ 11.0 μm	8.111	14	8.091 to 13.91	0.8245
(KS.Cg-Cctq1KS/SJL x B6-Tyrc-2J/c-2J)F1: TyrWT/c-2J; Cctq1KS/*	Black (TyrWT/c-2J)	RT	12h Light: 12h Dark	Standard		8	99.5	1.1
C57BL/6J	Black (TyrWT/WT)	RT	12h Light: 12h Dark	Standard		10	99.9	4.1	One-way ANOVA with Tukey test: NSB6 vs. Tyrc-h/c-h, p = 0.217; Δ 4.0 μm **B6 vs. Tyrc-2J/c-2J, p = 3.3 x 10-3; Δ 10.3 μm NSTyrc-h/c-h vs. Tyrc-2J/c-2J, p = 0.10; Δ 5.9 μm	6.67	27	B6 vs. c-h -1.868 to 10.48	0.3479
B6.Cg-Tyrc-h/c-h	Himalayan (Tyrc-h/c-h)	RT	12h Light: 12h Dark	Standard	Fig 3	7	95.5	6.3				B6 vs. c-2J 3.246 to 17.17
B6.Cg-Tyrc-2J/c-2J	Albino (Tyrc-2J/c-2J)	RT	12h Light: 12h Dark	Standard		11	89.6	6.5				c-h vs. c-2J -0.9274 to 12.73
(C57BL/6J x B6.Cg-Tyrc-h/c-h)F1	Black (TyrWT/c-h)	RT	12h Light: 12h Dark	Standard	Results: Mechanism of Tyr function on CCT	13	103.9	3	One-way ANOVA with Tukey test: **(B6 x Tyrc-h/c-h)F1 vs. (Tyrc-h/c-h x Tyrc-2J/c-2J)F1, p = 5.7 x 10-11; Δ 10.1 µm NS(B6 x Tyrc-h/c-h)F1 vs. (B6 x Tyrc-2J/c-2J)F1, p = 0.293; Δ 2.1 µm **(Tyrc-h/c-h x Tyrc-2J/c-2J)F1 vs.(B6 x Tyrc-2J/c-2J)F1, p = 1.0 x 10-5; Δ 8.0 µm	60.56	30	(B6 x c-h)F1 vs. (c-h x c-2J)F1 7.774 to 12.42	0.8122
(B6.Cg-Tyrc-h/c-h x B6.Cg-Tyrc-2J/c-2J)F1	Light Himalayan (Tyrc-h/c-2J)	RT	12h Light: 12h Dark	Standard		14	93.8	2				(B6 x c-h)F1 vs. (B6 x c-2J)F1 -1.317 to 5.586
(C57BL/6J x B6.Cg-Tyrc-2J/c-2J)F1	Black (TyrWT/c-2J)	RT	12h Light: 12h Dark	Standard		4	101.8	0.06				(B6 x c-2J)F1 vs. (c-h x c-2J)F1 -11.36 to -4.542
C57BL/6J	Black (TyrWT/WT)	10⁰C	12h Light: 12h Dark	Standard		11	98.6	3.2	One-way ANOVA with Sidak test: **Tyrc-h/c-h 12:12 Light 10°C vs. Tyrc-h/c-h 12:12 Light 32°C, p = 3.5x10-12; Δ 10.9 µm **Tyrc-h/c-h 12:12 Light 32°C vs. Tyrc-h/c-h Dark Rear 32°C, p = 1.4x10-7; Δ 7.9 µm *Tyrc-2J/c-2J 12:12 Light 10°C vs. Tyrc-2J/c-2J Dark Rear 10°C, p = 0.027; Δ 5.7 µm **Tyrc-2J/c-2J 12:12 Light 32°C vs. Tyrc-2J/c-2J Dark Rear 32°C, p = 3.7x10-6; Δ 7.7 µm	19.26	134		0.6327
B6.Cg-Tyrc-h/c-h	Dark Himalayan (Tyrc-h/c-h)	10⁰C	12h Light: 12h Dark	Standard		15	96.4	2.9
B6.Cg-Tyrc-2J/c-2J	Albino (Tyrc-2J/c-2J)	10⁰C	12h Light: 12h Dark	Standard		5	87.3	2.3
C57BL/6J	Black (TyrWT/WT)	32⁰C	12h Light: 12h Dark	Standard		8	95.8	2.7
B6.Cg-Tyrc-h/c-h	Light Himalayan (Tyrc-h/c-h)	32⁰C	12h Light: 12h Dark	Standard		13	85.5	5.1				c-h 12:12 Light 10°C vs. c-h 12:12 Light 32°C 7.495 to 14.45
B6.Cg-Tyrc-2J/c-2J	Albino (Tyrc-2J/c-2J)	32⁰C	12h Light: 12h Dark	Standard	Fig 6	11	84.5	3.8				c-h 12:12 Light 32°C vs. c-h Dark Rear 32°C 4.550 to 11.40
C57BL/6J	Black (TyrWT/WT)	10⁰C	24h Dark	Standard		8	98.1	3.3				c-2J 12:12 Light 10°C vs. c-2J Dark Rear 10°C 0.4688 to 10.93
B6.Cg-Tyrc-h/c-h	Dark Himalayan (Tyrc-h/c-h)	10⁰C	24h Dark	Standard		10	95	5.2				c-2J 12:12 Light 32°C vs. c-2J Dark Rear 32°C 3.926 to 11.44
B6.Cg-Tyrc-2J/c-2J	Albino (Tyrc-2J/c-2J)	10⁰C	24h Dark	Standard		8	93	3.4
C57BL/6J	Black (TyrWT/WT)	32⁰C	24h Dark	Standard		12	97.7	2.3
B6.Cg-Tyrc-h/c-h	Light Himalayan (Tyrc-h/c-h)	32⁰C	24h Dark	Standard		16	93.4	3.2
B6.Cg-Tyrc-2J/c-2J	Albino (Tyrc-2J/c-2J)	32⁰C	24h Dark	Standard		8	92.2	3.1
B6-TyrWT/WT	Black (TyrWT/WT)	RT	12h Light: 12h Dark	Standard		6	98.6	4.2	One-way ANOVA with Tukey test: NSWT vs. HET, p = 0.801; Δ 1.3 μm **WT vs. MUT, p = 1.9 x 10-4; Δ 10.3 μm **HET vs. MUT, p = 8.2 x 10-6; Δ 11.6 μm	22.3	23	WT vs. HET -6.269 to 3.736	.6798
B6-TyrWT/tm4Mga	Black (TyrWT/KO)	RT	12h Light: 12h Dark	Standard	Fig 4	10	99.9	3.7				WT vs. tm4Mga 5.039 to 15.50
B6-Tyrtm4Mga/tm4Mga	Albino (TyrKO/KO)	RT	12h Light: 12h Dark	Standard		8	88.3	3.8				HET vs. tyr4Mga 6.492 to 16.13
C57BL/6J	Black (TyrWT/WT)	RT	12h Light: 12h Dark	Control	Fig 5	11	100	3.5	NSt-Test: p = 0.256	1.167	21	-1.492 to 5.310	N/A
C57BL/6J	Black (TyrWT/WT)	RT	12h Light: 12h Dark	L-DOPA		13	101.5	3.7
B6.Cg-Tyrc-h/c-h	Himalayan (Tyrc-h/c-h)	RT	12h Light: 12h Dark	Control	Fig 5	9	98.9	3.7	NSt-Test: p = 0.683	0.4132	25	-3.573 to 2.379	N/A
B6.Cg-Tyrc-h/c-h	Himalayan (Tyrc-h/c-h)	RT	12h Light: 12h Dark	L-DOPA		19	94.8	3.3
B6.Cg-Tyrc-2J/c-2J	Albino (Tyrc-2J/c-2J)	RT	12h Light: 12h Dark	Control	Fig 5	7	92.6	3	NSt-Test: p = 0.133	1.585	16	-1.017 to 7.042	N/A
B6.Cg-Tyrc-2J/c-2J	Albino (Tyrc-2J/c-2J)	RT	12h Light: 12h Dark	L-DOPA		10	94.3	5.2
