## Supplementary material for "*Tyr* is Responsible for the *Cctq1a* QTL and Links Developmental Environment to Central Corneal Thickness Determination": Figure 4 -- Source Data 2

### Sheet: Sheet1
Genotype	Central Corneal Thickness (µm)	Epithelium (µm)	Stroma (µm)
WT	95.5	35.5	60
WT	100	33.5	66.5
WT	99.5	32.5	67
WT	106	34.5	71.5
WT	95.5	33	62.5
WT	95	33.5	61.5
HET	100.5	35.5	65
HET	104.5	36	68.5
HET	99.5	33	66.5
HET	98	33	65
HET	97	33	64
HET	96.5	32	64.5
HET	97	31.5	65.5
HET	107.5	32.5	75
HET	97	32	65
HET	101	34.5	66.5
tm1Mga	93.5	34	59.5
tm1Mga	83	32	51
tm1Mga	84.5	33.5	51
tm1Mga	88.5	33	55.5
tm1Mga	92	32.5	59.5
tm1Mga	91.5	34	57.5
tm1Mga	87.5	33.5	54
tm1Mga	86	30.5	55.5
