## Supplementary material for "*Tyr* is Responsible for the *Cctq1a* QTL and Links Developmental Environment to Central Corneal Thickness Determination": Figure 5 -- Source Data 1

### Sheet: C57BL6J
Treatment	Central Corneal Thickness (µm)
Control	103.5
Control	102
Control	106
Control	94.5
Control	102
Control	96
Control	102.5
Control	101
Control	94.5
Control	97
Control	102
L-DOPA	100.5
L-DOPA	100.5
L-DOPA	109.5
L-DOPA	97.5
L-DOPA	104.5
L-DOPA	97.5
L-DOPA	105.5
L-DOPA	103
L-DOPA	106.5
L-DOPA	98.5
L-DOPA	98
L-DOPA	102.5

### Sheet: Tyr<c-h>
Treatment	Central Corneal Thickness (µm)
Control	98.5
Control	85.5
Control	89.5
Control	98.5
Control	97.5
Control	89
Control	100.5
Control	97.5
Control	98.5
Control	99.5
L-DOPA	92
L-DOPA	94.5
L-DOPA	97
L-DOPA	94.5
L-DOPA	94.5
L-DOPA	93.5
L-DOPA	95.5
L-DOPA	94.5
L-DOPA	98
L-DOPA	97
L-DOPA	94.5
L-DOPA	92
L-DOPA	91.5
L-DOPA	93.5
L-DOPA	99.5
L-DOPA	94.5
L-DOPA	96

### Sheet: Tyr<c-2J>
Treatment	Central Corneal Thickness (µm)
Control	88
Control	92
Control	89
Control	95.5
Control	94.5
Control	97
Control	98
Control	93.5
L-DOPA	92.5
L-DOPA	93
L-DOPA	94
L-DOPA	102
L-DOPA	96
L-DOPA	97
L-DOPA	92
L-DOPA	100.5
L-DOPA	93.5
L-DOPA	104
