## Supplementary material for "*Tyr* is Responsible for the *Cctq1a* QTL and Links Developmental Environment to Central Corneal Thickness Determination": Figure 7 -- Source Data 1

### Sheet: Sheet1
CCT (µm)
12:12 Light Cycle							Dark Rear
B6 10°C	B6 32°C	Tyrc-h10°C	Tyrc-h32°C	Tyrc-2J10°C	Tyrc-2J32°C		B6 10°C	B6 32°C	Tyrc-h10°C	Tyrc-h32°C	Tyrc-2J10°C	Tyrc-2J32°C
99.5	92.5	100	87	86.5	87.5		99.5	95.5	93.5	89.5	94.5	85.5
97.5	95	96.5	86.5	90.5	92.5		101	99.5	94.5	95.5	94.5	90.5
103.5	97	93	90.5	84.5	87.5		101	97	107.5	96.5	94.5	93.5
97.5	98	94.5	79.5	88.5	79.5		92	102	99.5	98	85.5	93.5
92	91	96	79	86.5	84.5		100.5	97	94	88.5	96.5	92.5
101.5	95.5	96	84		79		98.5	98	98	93.5	94.5	95
100	98.5	95.5	91.5		82.5		98	97	101.5	93.5	92	92
97.5	98.5	95.5	93.5		84		101	100.5	94.5	93.5	92	93
98.5		98	87		82.5		93	94.5	95.5	93		91.5
		95.5	85.5		84.5		96.5	99.5	91	96		87
		98	87		86			95	86.5	92		96.5
		99.5	84.5					97	92	92.5		94.5
		102	75.5						94.5	95.5		94
		96.5							88	86.5
		90							94	97.5
										93.5
