## Supplementary material for "*Tyr* is Responsible for the *Cctq1a* QTL and Links Developmental Environment to Central Corneal Thickness Determination": Figure 8 -- Source Data 1

### Sheet: Sheet1
Genotype	Axial Length (mm)
C57BL/6J	3.379
C57BL/6J	3.416
C57BL/6J	3.373
C57BL/6J	3.423
C57BL/6J	3.372
C57BL/6J	3.427
C57BL/6J	3.405
C57BL/6J	3.389
C57BL/6J	3.394
C57BL/6J	3.446
C57BL/6J	3.351
C57BL/6J	3.365
C57BL/6J	3.36
C57BL/6J	3.438
C57BL/6J	3.391
C57BL/6J	3.392
C57BL/6J	3.383
C57BL/6J	3.309
C57BL/6J	3.372
C57BL/6J	3.372
B6.Tyr<c-2J>	3.5
B6.Tyr<c-2J>	3.444
B6.Tyr<c-2J>	3.503
B6.Tyr<c-2J>	3.401
B6.Tyr<c-2J>	3.506
B6.Tyr<c-2J>	3.448
B6.Tyr<c-2J>	3.506
B6.Tyr<c-2J>	3.484
B6.Tyr<c-2J>	3.513
B6.Tyr<c-2J>	3.488
B6.Tyr<c-2J>	3.444
B6.Tyr<c-2J>	3.386
B6.Tyr<c-2J>	3.422
B6.Tyr<c-2J>	3.424
B6.Tyr<c-2J>	3.46
B6.Tyr<c-2J>	3.373
B6.Tyr<c-2J>	3.461
B6.Tyr<c-2J>	3.437
B6.Tyr<c-2J>	3.471
B6.Tyr<c-2J>	3.395
